# Beyond the Sin3/HDAC Complex: FAM60A emerges as a regulator of RNA Splicing

**DOI:** 10.1101/2024.01.16.575949

**Authors:** Md Nazmul Huda, Rosalyn Zimmermann, Preeti Nagar, Jahangir Alam, Md Rafikul Islam, Dayebgadoh Gerald, Mojnu Miah, Cassandra G Kempf, Janet L. Thornton, Ying Zhang, Zhihui Wen, Gaye Hatem, Allen Gies, Stephanie Byrum, Mohammad Alinoor Rahman, Laurence Florens, Michael P. Washburn, Sayem Miah

## Abstract

FAM60A, traditionally linked to chromatin remodeling within the Sin3/HDAC complex, has emerged as a critical regulator in RNA splicing. Employing an integrative approach that combines immunological assays, CRISPR/Cas9 technology, comprehensive genomics, proteomics, and advanced cross-linking mass spectrometry, complemented by sophisticated 3D molecular modeling, our study challenges and extends the existing understanding of FAM60A’s functional dynamics. Contravening previous perceptions, our findings elucidate that FAM60A does not interact directly with SIN3A, rather establishes direct interactions with SAP30 and HDAC1, redefining its relationship with the Sin3/HDAC complex. These interactions, deciphered through detailed 3D structural analysis supported by cross-linking constraints, signify a complex architectural role of FAM60A within chromatin remodeling processes. Moreover, our research unveils FAM60A’s pivotal role in RNA processing, particularly in splicing regulation. Through extensive molecular interactions with a diverse array of mRNA-binding proteins and principal spliceosome components, FAM60A emerges as a key regulator of RNA splicing. This expanded role delineates its influence on gene expression regulation, spotlighting its capacity to modulate critical cellular processes. In sum, this study unveils FAM60A’s key role in gene regulation and RNA splicing, and suggests new paths for cellular and therapeutic research.
