## Supplemental Table 2 for "Beyond the Sin3/HDAC Complex: FAM60A emerges as a regulator of RNA Splicing"

### Sheet: Fig. 2C_FAM60A & mutants 1-4
Table S2. Differential protein interaction of purified Halo-FAM60A (QSPEC log2 fold change>= 2 and QSPEC FDR ≤ 0.05), and different deletion mutants of FAM60A
NCBI_Gene	Locus	Description	Fam60A	Fam60A_Δ1	Fam60A_Δ2	Fam60A_Δ3	Fam60A_Δ4
TUBB4A	NP_001276052.1	tubulin beta-4A chain isoform 1 [Homo sapiens]	2.309	-1.762	-1.735	-0.922	3.135
TUBB6	NP_115914.1	tubulin beta-6 chain isoform 1 [Homo sapiens]	2.79	1.043	-1.556	-1.64	3.631
TUBB2B	NP_821080.1	tubulin beta-2B chain [Homo sapiens]	3.668	0.908	-0.131	-0.151	2.785
TUBB3	NP_006077.2	tubulin beta-3 chain isoform 1 [Homo sapiens]	2.896	0.471	-0.238	-0.249	3.97
TUBB2A	NP_001060.1	tubulin beta-2A chain isoform 1 [Homo sapiens]	3.194	0.882	0.937	-0.146	4.297
TUBA1C	NP_116093.1	tubulin alpha-1C chain isoform c [Homo sapiens]	2.372	0.957	-0.343	-0.376	3.078
TUBA4A	NP_001265481.1	tubulin alpha-4A chain isoform 2 [Homo sapiens]	2.506	-0.527	-1.238	-1.473	3.34
TUBB	NP_001280141.1	tubulin beta chain isoform a [Homo sapiens]	2.139	0.73	-0.802	-0.523	2.595
SLC25A6	NP_001627.2	ADP/ATP translocase 3 [Homo sapiens]	2.35	0.112	-0.945	-0.951	3.754
HNRNPF	NP_004957.1	heterogeneous nuclear ribonucleoprotein F [Homo sapiens]	2.804	2.751	0.989	0.663	2.32
TUFM	NP_003312.3	elongation factor Tu, mitochondrial precursor [Homo sapiens]	2.89	1.905	1.538	-1.341	3.915
NCL	NP_005372.2	nucleolin [Homo sapiens]	3.837	5.002	2.722	1.357	1.629
DNAJA1	NP_001530.1	dnaJ homolog subfamily A member 1 isoform 1 [Homo sapiens]	3.005	1.663	-1.72	-0.763	3.811
RPLP2	NP_000995.1	60S acidic ribosomal protein P2 [Homo sapiens]	3.463	3.857	1.711	0.165	1.287
PCNA	NP_872590.1	proliferating cell nuclear antigen [Homo sapiens]	2.299	0.79	0.973	0.676	3.26
AIFM1	NP_004199.1	apoptosis-inducing factor 1, mitochondrial isoform AIF precursor [Homo sapiens]	2.795	1.314	0.083	-1.013	3.73
NPM1	NP_002511.1	nucleophosmin isoform 1 [Homo sapiens]	4.006	5.539	1.417	1.768	1.364
NAP1L1	NP_001294853.1	nucleosome assembly protein 1-like 1 isoform 2 [Homo sapiens]	4.152	3.561	0.488	0.85	2.148
RBBP4	NP_005601.1	histone-binding protein RBBP4 isoform a [Homo sapiens]	4.273	3.931	-0.349	-0.298	3.819
SERBP1	NP_001018079.1	plasminogen activator inhibitor 1 RNA-binding protein isoform 3 [Homo sapiens]	2.067	-0.807	0.724	0.362	0.907
RCN2	NP_001258766.1	0 genes:. 2 proteins in this group did not match any genes. NP_001258766.1:reticulocalbin-2 isoform b precursor [Homo sapiens] ;NP_002893.1:reticulocalbin-2 isoform a precursor [Homo sapiens] ;	2.772	0.934	0.117	0.084	2.411
HNRNPM	NP_005959.2	0 genes:. 2 proteins in this group did not match any genes. NP_005959.2:heterogeneous nuclear ribonucleoprotein M isoform a [Homo sapiens] ;NP_112480.2:heterogeneous nuclear ribonucleoprotein M isoform b [Homo sapiens] ;	3.648	3.9	2.227	1.581	2.871
ALDH1B1	NP_000683.3	aldehyde dehydrogenase X, mitochondrial precursor [Homo sapiens]	2.759	0.741	-0.611	-0.558	4.309
RPS14	NP_005608.1	40S ribosomal protein S14 [Homo sapiens]	2.769	3.881	-0.525	-0.527	2.694
SSR4	NP_001191455.1	0 genes:. 3 proteins in this group did not match any genes. NP_001191455.1:translocon-associated protein subunit delta isoform 1 precursor [Homo sapiens] ;NP_001191456.1:translocon-associated protein subunit delta isoform 3 precursor [Homo sapiens] ;NP_006271.1:translocon-associated protein subunit delta isoform 2 precursor [Homo sapiens] ;	2.126	-0.424	-0.395	-0.418	2.188
DNAJA2	NP_005871.1	dnaJ homolog subfamily A member 2 [Homo sapiens]	3.62	2.651	0.218	-0.539	4.515
RPLP0	NP_444505.1	60S acidic ribosomal protein P0 [Homo sapiens]	3.287	4.494	2.371	-1.573	1.032
DHX9	NP_001348.2	ATP-dependent RNA helicase A [Homo sapiens]	2.936	4.098	-0.981	0.65	2.096
RBBP7	NP_002884.1	histone-binding protein RBBP7 isoform 2 [Homo sapiens]	4.797	5.929	3.618	0.198	5.151
RPL12	NP_000967.1	60S ribosomal protein L12 [Homo sapiens]	2.369	3.934	1.434	-1.256	-0.268
RPL23	NP_000969.1	60S ribosomal protein L23 [Homo sapiens]	3.955	3.509	1.206	0.194	3.683
RUVBL1	NP_003698.1	ruvB-like 1 isoform 1 [Homo sapiens]	2.552	1.511	1.134	0.851	3.382
CAD	NP_004332.2	CAD protein isoform 1 [Homo sapiens]	3.353	2.086	0.055	0.725	4.527
DDX3X	NP_001180345.1	ATP-dependent RNA helicase DDX3X isoform 2 [Homo sapiens]	2.325	2.79	1.423	0.787	1.544
HDAC2	NP_001518.3	histone deacetylase 2 [Homo sapiens]	4.548	3.289	-0.408	0.253	4.044
MSH6	NP_000170.1	DNA mismatch repair protein Msh6 isoform 1 [Homo sapiens]	3.109	1.959	-0.511	-0.459	4.477
IRS4	NP_003595.1	insulin receptor substrate 4 [Homo sapiens]	2.389	1.126	-1.676	-1.64	3.155
RPS8	NP_001003.1	40S ribosomal protein S8 [Homo sapiens]	3.267	3.948	1.981	-0.571	1.613
RPS17	NP_001012.1	40S ribosomal protein S17 [Homo sapiens]	3.305	4.767	1.786	0.319	1.007
RPS3A	NP_000997.1	40S ribosomal protein S3a isoform 1 [Homo sapiens]	3.589	5.508	2.95	-0.292	2.375
RPS5	NP_001000.2	40S ribosomal protein S5 [Homo sapiens]	2.584	5.244	-0.444	-0.42	-0.396
TMPO	NP_001027454.1	thymopoietin isoform beta [Homo sapiens]	2.294	1.481	1.617	1.091	2.053
HIST1H2AC	NP_003503.1	histone H2A type 1-C [Homo sapiens]	3.272	-0.121	0.477	0.703	0.183
HIST1H2AG	NP_066408.1	histone H2A type 1 [Homo sapiens]	3.204	-0.171	0.405	0.742	0.151
DDX21	NP_004719.2	nucleolar RNA helicase 2 isoform 1 [Homo sapiens]	3.545	5.432	2.632	-0.386	1.733
HIST2H2AA3	NP_003507.1	histone H2A type 2-A [Homo sapiens]	4.046	3.933	0.468	0.821	0.387
DSP	NP_004406.2	desmoplakin isoform I [Homo sapiens]	2.092	-1.053	-1.044	-1.031	-1.067
HNRNPA1	NP_002127.1	heterogeneous nuclear ribonucleoprotein A1 isoform a [Homo sapiens]	3.017	4.702	1.312	1.78	0.639
PABPC1	NP_002559.2	polyadenylate-binding protein 1 [Homo sapiens]	3.682	3.53	2.392	-0.16	2.25
EMD	NP_000108.1	emerin [Homo sapiens]	2.686	-0.397	1.173	-0.364	2.551
HNRNPU	NP_004492.2	0 genes:. 2 proteins in this group did not match any genes. NP_004492.2:heterogeneous nuclear ribonucleoprotein U isoform b [Homo sapiens] ;NP_114032.2:heterogeneous nuclear ribonucleoprotein U isoform a [Homo sapiens] ;	2.979	3.716	2.093	1.234	1.049
RPS24	NP_001017.1	40S ribosomal protein S24 isoform c [Homo sapiens]	3.097	5.507	-0.407	-0.432	1.351
NAP1L4	NP_005960.1	nucleosome assembly protein 1-like 4 [Homo sapiens]	4.188	3.86	-0.223	0.229	2.532
DNAJB11	NP_057390.1	dnaJ homolog subfamily B member 11 precursor [Homo sapiens]	2.12	-0.415	-0.461	-0.371	2.049
IPO7	NP_006382.1	importin-7 [Homo sapiens]	2.684	3.06	-0.297	-0.237	2.342
RPS15	NP_001009.1	0 genes:. 2 proteins in this group did not match any genes. NP_001009.1:40S ribosomal protein S15 isoform 2 [Homo sapiens] ;NP_001295155.1:40S ribosomal protein S15 isoform 1 [Homo sapiens] ;	3.95	5.87	-0.259	-0.236	1.899
MMS19	NP_071757.4	MMS19 nucleotide excision repair protein homolog isoform 1 [Homo sapiens]	4.594	1.312	-0.134	-0.127	5.502
HDAC1	NP_004955.2	histone deacetylase 1 [Homo sapiens]	5.319	3.38	-0.434	1.625	4.776
CSNK2B	NP_001311.3	casein kinase II subunit beta isoform 1 [Homo sapiens]	2.865	5.278	-0.239	0.722	1.934
RPL11	NP_000966.2	0 genes:. 2 proteins in this group did not match any genes. NP_000966.2:60S ribosomal protein L11 isoform 1 [Homo sapiens] ;NP_001186731.1:60S ribosomal protein L11 isoform 2 [Homo sapiens] ;	3.161	4.079	0.479	-0.449	1.479
YBX1	NP_004550.2	nuclease-sensitive element-binding protein 1 [Homo sapiens]	2.873	3.667	1.834	-0.325	1.344
RPS16	NP_001011.1	40S ribosomal protein S16 isoform 1 [Homo sapiens]	2.271	3.976	-0.459	-0.427	0.679
RPL4	NP_000959.2	60S ribosomal protein L4 [Homo sapiens]	4.017	4.941	2.458	-0.177	1.666
RPS7	NP_001002.1	40S ribosomal protein S7 [Homo sapiens]	3.663	5.608	2.646	-0.21	2.658
RPL17	NP_001186273.1	0 genes:. 2 proteins in this group did not match any genes. NP_001186273.1:60S ribosomal protein L17 isoform a [Homo sapiens] ;NP_001186284.1:RPL17-C18orf32 protein isoform 1 [Homo sapiens] ;	2.95	5.371	2.03	-0.212	1.433
RPL5	NP_000960.2	60S ribosomal protein L5 [Homo sapiens]	3.396	3.945	1.718	-0.152	0.704
DDX5	NP_001307526.1	probable ATP-dependent RNA helicase DDX5 isoform b [Homo sapiens]	3.094	4.331	1.725	-0.237	0.925
RPS27	NP_001021.1	40S ribosomal protein S27 [Homo sapiens]	2.069	2.077	-0.113	-0.122	1.367
RPL21	NP_000973.2	60S ribosomal protein L21 [Homo sapiens]	4.054	5.29	-0.662	-0.708	1.98
RPS10	NP_001191020.1	40S ribosomal protein S10 [Homo sapiens]	2.909	4.754	-0.523	-0.456	0.713
HNRNPAB	NP_004490.2	0 genes:. 2 proteins in this group did not match any genes. NP_004490.2:heterogeneous nuclear ribonucleoprotein A/B isoform b [Homo sapiens] ;NP_112556.2:heterogeneous nuclear ribonucleoprotein A/B isoform a [Homo sapiens] ;	2.356	3.166	1.422	-0.184	-0.268
DHX15	NP_001349.2	pre-mRNA-splicing factor ATP-dependent RNA helicase DHX15 [Homo sapiens]	2.467	3.685	1.885	1.711	1.651
MSH2	NP_000242.1	DNA mismatch repair protein Msh2 isoform 1 [Homo sapiens]	2.552	2.675	-0.233	-0.254	3.55
GRWD1	NP_113673.3	glutamate-rich WD repeat-containing protein 1 [Homo sapiens]	2.619	4.771	0.701	-0.494	1.091
RPL10	NP_006004.3	60S ribosomal protein L10 isoform a [Homo sapiens]	3.317	4.984	2.116	-0.37	3.17
BANF1	NP_003851.1	barrier-to-autointegration factor [Homo sapiens]	3.346	2.139	-0.233	1.921	2.209
RPS11	NP_001006.1	40S ribosomal protein S11 [Homo sapiens]	2.832	4.578	-0.231	-0.267	2.899
CIAO1	NP_004795.1	probable cytosolic iron-sulfur protein assembly protein CIAO1 [Homo sapiens]	3.576				4.669
SUDS3	NP_071936.2	sin3 histone deacetylase corepressor complex component SDS3 [Homo sapiens]	5.096				4.719
ATXN10	NP_037368.1	ataxin-10 isoform 1 [Homo sapiens]	2.753				3.982
PELO	NP_057030.3	protein pelota homolog [Homo sapiens]	2.492				3.194
BRMS1L	NP_115728.2	breast cancer metastasis-suppressor 1-like protein [Homo sapiens]	5.423				4.518
SAP30L	NP_078908.1	histone deacetylase complex subunit SAP30L isoform 1 [Homo sapiens]	2.984				2.967
USP11	NP_004642.2	ubiquitin carboxyl-terminal hydrolase 11 [Homo sapiens]	4.427				5.331
SDF2L1	NP_071327.2	stromal cell-derived factor 2-like protein 1 precursor [Homo sapiens]	2.558				0.97
SAP30	NP_003855.1	histone deacetylase complex subunit SAP30 [Homo sapiens]	4.134				3.812
ARID4B	NP_057458.4	AT-rich interactive domain-containing protein 4B isoform 1 [Homo sapiens]	5.187				4.587
ARID4A	NP_002883.3	AT-rich interactive domain-containing protein 4A isoform I [Homo sapiens]	3.617				3.158
BRMS1	NP_001020128.1	0 genes:. 2 proteins in this group did not match any genes. NP_001020128.1:breast cancer metastasis-suppressor 1 isoform 2 [Homo sapiens] ;NP_056214.1:breast cancer metastasis-suppressor 1 isoform 1 [Homo sapiens] ;	3.761				2.692
SAP130	NP_001139400.1	histone deacetylase complex subunit SAP130 isoform a [Homo sapiens]	3.832				3.566
ING2	NP_001555.1	inhibitor of growth protein 2 isoform 1 [Homo sapiens]	3.706				3.535
ING1	NP_937862.1	inhibitor of growth protein 1 isoform A [Homo sapiens]	3.532				3.025
CAND2	NP_001155971.1	cullin-associated NEDD8-dissociated protein 2 isoform 1 [Homo sapiens]	2.848				3.134
SIN3B	NP_001284524.1	paired amphipathic helix protein Sin3b isoform 2 [Homo sapiens]	2.596				2.255
AKAP8L	NP_055186.3	A-kinase anchor protein 8-like isoform 1 [Homo sapiens]	2.003				2.005
CENPB	NP_001801.1	major centromere autoantigen B [Homo sapiens]	3.296	3.301
PELP1	NP_055204.3	proline-, glutamic acid- and leucine-rich protein 1 isoform 1 [Homo sapiens]	3.192	3.255
RPL27A	NP_000981.1	60S ribosomal protein L27a [Homo sapiens]	2.745	4.327
FAU	NP_001988.1	ubiquitin-like protein fubi and ribosomal protein S30 precursor [Homo sapiens]	2.414	2.981			1.295
NTPCR	NP_115700.1	cancer-related nucleoside-triphosphatase [Homo sapiens]	2.439	0.967			3.664
SIN3A	NP_056292.1	paired amphipathic helix protein Sin3a [Homo sapiens]	6.118	0.923			6.211
CDC45	NP_001171481.1	0 genes:. 3 proteins in this group did not match any genes. NP_001171481.1:cell division control protein 45 homolog isoform 1 [Homo sapiens] ;NP_001171482.1:cell division control protein 45 homolog isoform 3 [Homo sapiens] ;NP_003495.1:cell division control protein 45 homolog isoform 2 [Homo sapiens] ;	5.306	2.749			3.047
NPM3	NP_008924.1	nucleoplasmin-3 [Homo sapiens]	2.797	5.019			1.382
PPP2R2A	NP_001171062.1	serine/threonine-protein phosphatase 2A 55 kDa regulatory subunit B alpha isoform isoform 2 [Homo sapiens]	3.038	4.878		4.025	2.345
FOXK2	NP_004505.2	forkhead box protein K2 [Homo sapiens]	3.501	2.026		3.044	3.053
DDB1	NP_001914.3	DNA damage-binding protein 1 [Homo sapiens]	3.732	4.055		2.58	3.24
FAM60A	NP_067061.1	protein FAM60A [Homo sapiens]	5.684	6.3	5.631	5.763	5.959
RPL23A	NP_000975.2	60S ribosomal protein L23a [Homo sapiens]	2.861	5.153	-0.304	-0.411	0.87
RPL13	NP_150254.1	60S ribosomal protein L13 isoform 1 [Homo sapiens]	2.819	4.514	1.763	-0.476	1.445
DNAJA3	NP_005138.3	dnaJ homolog subfamily A member 3, mitochondrial isoform 1 [Homo sapiens]	2.599	1.331	-0.208	-0.235	3.776
YBX3	NP_003642.3	Y-box-binding protein 3 isoform a [Homo sapiens]	2.169	3.417	1.388	-0.118	-0.119
RPS23	NP_001016.1	40S ribosomal protein S23 [Homo sapiens]	2.893	5.341	1.91	-0.207	1.453
RPL7A	NP_000963.1	60S ribosomal protein L7a [Homo sapiens]	3.461	4.633	2.061	-0.656	1.24
RPL18	NP_000970.1	0 genes:. 2 proteins in this group did not match any genes. NP_000970.1:60S ribosomal protein L18 isoform 1 [Homo sapiens] ;NP_001257419.1:60S ribosomal protein L18 isoform 2 [Homo sapiens] ;	4.425	4.291	2.961	-0.184	1.335
RPL9	NP_001020092.1	60S ribosomal protein L9 [Homo sapiens]	4.196	5.068	2.285	-0.244	1.447
RPS4X	NP_000998.1	40S ribosomal protein S4, X isoform X isoform [Homo sapiens]	4.034	5.743	2.68	-0.24	2.54
ILF3	NP_060090.2	interleukin enhancer-binding factor 3 isoform d [Homo sapiens]	2.769	3.944	2.574	-0.091	0.306
S100A9	NP_002956.1	protein S100-A9 [Homo sapiens]	2.847	-0.369	-0.355	-0.26	-0.361
HIST4H4	NP_778224.1	histone H4 [Homo sapiens]	2.754	2.271	-0.242	-0.217	-0.255
SLC25A13	NP_055066.1	calcium-binding mitochondrial carrier protein Aralar2 isoform 2 [Homo sapiens]	2.033	-0.019	-0.816	-0.782	3.657
U2AF2	NP_001012496.1	0 genes:. 2 proteins in this group did not match any genes. NP_001012496.1:splicing factor U2AF 65 kDa subunit isoform b [Homo sapiens] ;NP_009210.1:splicing factor U2AF 65 kDa subunit isoform a [Homo sapiens] ;	2.505	4.186	1.717	0.091	1.352
GALK1	NP_000145.1	galactokinase [Homo sapiens]	2.393	-0.161	0.699	-0.271	3.467
SAMHD1	NP_056289.2	deoxynucleoside triphosphate triphosphohydrolase SAMHD1 [Homo sapiens]	2.643	0.972	-0.205	-0.293	4.157
RPL35	NP_009140.1	60S ribosomal protein L35 [Homo sapiens]	2.076	4.18
HNRNPA0	NP_006796.1	heterogeneous nuclear ribonucleoprotein A0 [Homo sapiens]	2.067	2.917
VPRBP	NP_055518.1	protein VPRBP isoform 1 [Homo sapiens]	2.289	2.441
SSRP1	NP_003137.1	FACT complex subunit SSRP1 [Homo sapiens]	2.181	1.602
RPL26	NP_001302460.1	60S ribosomal protein L26 [Homo sapiens]	2.63	4.907			1.69
RPL6	NP_001307070.1	60S ribosomal protein L6 isoform 1 [Homo sapiens]	3.463	4.945			1.868
WDR18	NP_077005.2	WD repeat-containing protein 18 [Homo sapiens]	2.759	2.03			0.669
RPL37A	NP_000989.1	60S ribosomal protein L37a [Homo sapiens]	2.606	4.071			1.119
LTV1	NP_116249.2	protein LTV1 homolog [Homo sapiens]	2.053	3.036			0.953
RPL19	NP_000972.1	60S ribosomal protein L19 [Homo sapiens]	2.612	4.143	0.792
RPL3	NP_000958.1	60S ribosomal protein L3 isoform a [Homo sapiens]	4.044	6.328	3.18		2.835
PPM1G	NP_817092.1	protein phosphatase 1G [Homo sapiens]	3.959	3.745	1.002		1.595
PABPC4	NP_001129125.1	polyadenylate-binding protein 4 isoform 1 [Homo sapiens]	3.417	4.275	1.934		1.928
CSNK2A1	NP_808227.1	casein kinase II subunit alpha isoform a [Homo sapiens]	3.107	6.085	0.483	1.794	1.304
UBR5	NP_001269802.1	0 genes:. 2 proteins in this group did not match any genes. NP_001269802.1:E3 ubiquitin-protein ligase UBR5 isoform 2 [Homo sapiens] ;NP_056986.2:E3 ubiquitin-protein ligase UBR5 isoform 1 [Homo sapiens] ;	3.271	0.706			2.823
LRP4	NP_002325.2	low-density lipoprotein receptor-related protein 4 precursor [Homo sapiens]	2.097
FAM96B	NP_057146.1	mitotic spindle-associated MMXD complex subunit MIP18 [Homo sapiens]	2.988				3.735
UGGT1	NP_064505.1	UDP-glucose:glycoprotein glucosyltransferase 1 precursor [Homo sapiens]	2.213				3.1
DHX30	NP_055781.2	0 genes:. 2 proteins in this group did not match any genes. NP_055781.2:putative ATP-dependent RNA helicase DHX30 isoform 2 [Homo sapiens] ;NP_619520.1:putative ATP-dependent RNA helicase DHX30 isoform 1 [Homo sapiens] ;	2.269	5.272
GNL3	NP_055181.3	0 genes:. 2 proteins in this group did not match any genes. NP_055181.3:guanine nucleotide-binding protein-like 3 isoform 1 [Homo sapiens] ;NP_996562.1:guanine nucleotide-binding protein-like 3 isoform 2 [Homo sapiens] ;	2.565	2.674			1.703
CTPS1	NP_001896.2	CTP synthase 1 isoform a [Homo sapiens]	2.439	1.67	0.66	0.452	3.916
SET	NP_003002.2	protein SET isoform 2 [Homo sapiens]	4.391	5.285	0.306	-0.112	0.348
HIST1H2BK	NP_542160.1	histone H2B type 1-K [Homo sapiens]	2.749	2.175	0.305	-0.095	0.257
HIST2H2BF	NP_001019770.1	histone H2B type 2-F isoform a [Homo sapiens]	2.797	2.033	0.306	-0.085	0.184
HIST1H2BO	NP_003518.2	histone H2B type 1-O [Homo sapiens]	2.705	1.873	-0.21	-0.037	0.244
HIST1H2BJ	NP_066402.2	histone H2B type 1-J [Homo sapiens]	2.651	2.165	-0.141	-0.008	0.276
RPL7	NP_000962.2	60S ribosomal protein L7 [Homo sapiens]	3.432	5.014	-0.178	-0.191	1.814
RPS6	NP_001001.2	40S ribosomal protein S6 [Homo sapiens]	3.03	5.467	1.997	-0.408	1.023
RPL18A	NP_000971.1	60S ribosomal protein L18a [Homo sapiens]	3.502	4.585	1.826	-0.341	1.371
IGF2BP1	NP_006537.3	insulin-like growth factor 2 mRNA-binding protein 1 isoform 1 [Homo sapiens]	2.934	3.447	2.421	0.181	-0.448
HNRNPC	NP_004491.2	heterogeneous nuclear ribonucleoproteins C1/C2 isoform b [Homo sapiens]	2.389	0.671	-0.202	2.023	-0.219
RPS26	NP_001020.2	40S ribosomal protein S26 [Homo sapiens]	2.564	4.271	1.009	-0.233	-0.232
IPO4	NP_078934.3	importin-4 [Homo sapiens]	2.712	0.676	-0.595	-0.616	2.234
DICER1	NP_803187.1	endoribonuclease Dicer isoform 1 [Homo sapiens]	2.34
RPL13A	NP_036555.1	60S ribosomal protein L13a isoform 1 [Homo sapiens]	2.119	3.769
LARP1	NP_056130.2	la-related protein 1 [Homo sapiens]	2.389	4.421
BBX	NP_001136040.1	0 genes:. 2 proteins in this group did not match any genes. NP_001136040.1:HMG box transcription factor BBX isoform 1 [Homo sapiens] ;NP_064620.2:HMG box transcription factor BBX isoform 2 [Homo sapiens] ;	3.966	1.541
ALYREF	NP_005773.3	THO complex subunit 4 [Homo sapiens]	2.793	4.622
RPL10A	NP_009035.3	60S ribosomal protein L10a [Homo sapiens]	3.745	5.292			1.795
NOL9	NP_078930.3	polynucleotide 5'-hydroxyl-kinase NOL9 [Homo sapiens]	2.568	2.889			2.019
PRPF19	NP_055317.1	pre-mRNA-processing factor 19 [Homo sapiens]	2.058	4.236			0.955
UBE2O	NP_071349.3	(E3-independent) E2 ubiquitin-conjugating enzyme [Homo sapiens]	2.577	3.493			1.353
RPL27	NP_000979.1	60S ribosomal protein L27 [Homo sapiens]	2.54	3.836		0.468	1.639
FBL	NP_001427.2	rRNA 2'-O-methyltransferase fibrillarin [Homo sapiens]	2.523	3.691		1.87	2.454
H2AFZ	NP_002097.1	histone H2A.Z [Homo sapiens]	2.664	2.578		0.17	1.63
RPL24	NP_000977.1	60S ribosomal protein L24 [Homo sapiens]	3.558	4.147	2.276		1.908
RPL31	NP_000984.1	60S ribosomal protein L31 isoform 1 [Homo sapiens]	2.973	4.767	2.415		1.382
TCEAL1	NP_004771.2	transcription elongation factor A protein-like 1 [Homo sapiens]	2.318				2.419
H2AFX	NP_002096.1	histone H2AX [Homo sapiens]	2.01	2.339
FOXK1	NP_001032242.1	forkhead box protein K1 [Homo sapiens]	4.808	2.012		2.774	3.46
POLR2B	NP_000929.1	0 genes:. 2 proteins in this group did not match any genes. NP_000929.1:DNA-directed RNA polymerase II subunit RPB2 isoform 1 [Homo sapiens] ;NP_001290198.1:DNA-directed RNA polymerase II subunit RPB2 isoform 3 [Homo sapiens] ;	2.883	0.845			3.854
HIGD1A	NP_001093138.1	0 genes:. 2 proteins in this group did not match any genes. NP_001093138.1:HIG1 domain family member 1A, mitochondrial isoform a [Homo sapiens] ;NP_054775.2:HIG1 domain family member 1A, mitochondrial isoform b [Homo sapiens] ;	2.387	1.69			3.585
RPL30	NP_000980.1	60S ribosomal protein L30 [Homo sapiens]	4.41	4.754	2.005	-0.236	1.844
RPL8	NP_150644.1	60S ribosomal protein L8 [Homo sapiens]	2.985	5.524	2.307	-0.312	1.153
ANP32B	NP_006392.1	acidic leucine-rich nuclear phosphoprotein 32 family member B [Homo sapiens]	2.408	3.465	-0.215	-0.032	-0.154
RPS12	NP_001007.2	40S ribosomal protein S12 [Homo sapiens]	2.705	3.807	-0.411	0.917	1.466
RPL32	NP_001007075.1	60S ribosomal protein L32 [Homo sapiens]	3.244	4.462			1.306
RPS25	NP_001019.1	40S ribosomal protein S25 [Homo sapiens]	2.526	3.959			0.677
SENP3	NP_056485.2	sentrin-specific protease 3 [Homo sapiens]	2.846	2.808			0.507
RPL14	NP_003964.3	60S ribosomal protein L14 [Homo sapiens]	3.881	4.783			1.568
RRP1B	NP_055871.1	ribosomal RNA processing protein 1 homolog B [Homo sapiens]	2.278	4.147			0.503
HNRNPA3	NP_919223.1	heterogeneous nuclear ribonucleoprotein A3 [Homo sapiens]	2.169	3.416		1.204
RPS19	NP_001308413.1	40S ribosomal protein S19 isoform 1 [Homo sapiens]	2.776	4.563	2.211		1.101
SIRT1	NP_036370.2	NAD-dependent protein deacetylase sirtuin-1 isoform a [Homo sapiens]	2.166	1.105
MYBBP1A	NP_001099008.1	0 genes:. 2 proteins in this group did not match any genes. NP_001099008.1:myb-binding protein 1A isoform 1 [Homo sapiens] ;NP_055335.2:myb-binding protein 1A isoform 2 [Homo sapiens] ;	2.594	4.402			2.287
DCAF8	NP_056541.2	DDB1- and CUL4-associated factor 8 [Homo sapiens]	2.128	1.286			1.199
RPL15	NP_002939.2	60S ribosomal protein L15 isoform 1 [Homo sapiens]	3.155	4.415	2.235		1.586
TNRC18	NP_001073964.2	trinucleotide repeat-containing gene 18 protein [Homo sapiens]	4.255				3.154
BAHCC1	NP_001278253.1	BAH and coiled-coil domain-containing protein 1 [Homo sapiens]	2.923				2.55
SRSF5	NP_008856.2	serine/arginine-rich splicing factor 5 [Homo sapiens]	2.219	3.48
SUPT16H	NP_009123.1	FACT complex subunit SPT16 [Homo sapiens]	2.458	2.537		1.982
LMNA	NP_001269555.1	lamin isoform A-delta50 [Homo sapiens]	2.421				0.473
LAS1L	NP_112483.1	ribosomal biogenesis protein LAS1L isoform 1 [Homo sapiens]	2.309	2.4			1.391
RPL28	NP_000982.2	60S ribosomal protein L28 isoform 2 [Homo sapiens]	2.397	3.836			1.225
RRBP1	NP_004578.2	ribosome-binding protein 1 [Homo sapiens]	2.294	1.34
IK	NP_006074.2	protein Red [Homo sapiens]	2.168	1.096

### Sheet: Fig. 2D_FAM60A & mutants 1-4
Gene	Fam60A	Fam60A_Δ1	Fam60A_Δ2	Fam60A_Δ3	Fam60A_Δ4
SIN3A	6.118	0.923			6.211
FAM60A	5.684	6.3	5.631	5.763	5.959
BRMS1L	5.423				4.518
HDAC1	5.319	3.38	-0.434	1.625	4.776
ARID4B	5.187				4.587
SUDS3	5.096				4.719
RBBP7	4.797	5.929	3.618	0.198	5.151
HDAC2	4.548	3.289	-0.408	0.253	4.044
RBBP4	4.273	3.931	-0.349	-0.298	3.819
SAP30	4.134				3.812
SAP130	3.832				3.566
BRMS1	3.761				2.692
ING2	3.706				3.535
ARID4A	3.617				3.158
ING1	3.532				3.025
SAP30L	2.984				2.967
SIN3B	2.596				2.255

### Sheet: Fig. 2E_FAM60A motif analysis
NCBI_Gene	FAM60A	Motif1 TYWKR	Motif2 CCGII	Motif3 YKGR	Motif4 KPCC
SIN3A	5.989	0.296	3.919		0.655
FAM60A	5.716	4.3	6.018	3.5	3.957
BRMS1L	5.003		1.33
ARID4B	4.857		0.622
SUDS3	4.818		1.006
HDAC1	4.754	0.333	1.75	-0.461	-0.374
RBBP7	4.465	0.96	2.966	2.851	1.554
HDAC2	4.367		2.152	-0.264	-0.157
SAP30	4.042		1.113
SAP130	3.848		0.854
RBBP7	3.798		-0.11	-0.104	-0.138
RBBP4	3.787		-0.288	-0.37	-0.391
ARID4A	3.68
ING2	3.468
BRMS1	3.361
ING1	3.288
SAP30L	2.598
