## Supplemental Table 3 for "Beyond the Sin3/HDAC Complex: FAM60A emerges as a regulator of RNA Splicing"

### Sheet: Fig. 3B size-exclusion chromato
Table S3. Proteins associated with Halo-FAM60A were separated using size-exclusion chromatography and subsequently identified in each fraction through LC-MS.
NCBI_Gene	B3	B4	B5	B6	B7	B8	B9	B10	B11	B12	C1	C2	C3	C4	C5	C6	C7	C8	C9	C10
FAM60A	0	0.0137663	0	0.0229422	0.00752357	0.0161369	0.00842346	0.00660234	0.00355789	0.0212387	0.0120434	0.00992797	0.00457354	0	0	0.00739466	0.00271866	0	0	0
SIN3A	0.00090439	0.0071697	0.0106916	0.00455189	0.00174151	0.0046691	0.00497202	0.00372516	0.00144123	0.00322626	0	0	0	0.00090063	0.00151635	0.00160469	0.00070796	0	0	0
RBBP7	0	0	0	0	0.00086939	0.00186471	0.00116805	0	0	0.00092034	0	0.00086042	0.001057	0	0.00075698	0.00064087	0	0	0	0
RBBP4	0	0	0	0	0.00086939	0.00186471	0.00116805	0	0	0.00092034	0	0.00086042	0.001057	0	0.00075698	0.00064087	0	0	0	0
HDAC2	0	0	0	0.00222639	0.00113573	0.00243597	0	0	0	0	0	0	0	0	0	0	0	0	0	0
HDAC1	0	0	0	0.00225411	0.00114987	0.00246629	0.00231732	0	0	0	0	0	0	0	0	0	0	0	0	0
SUDS3	0	0	0	0	0.00337949	0	0	0.00222427	0.00159816	0	0.00162292	0	0	0	0	0	0	0	0	0
ARID4B	0.00087751	0.00231886	0	0	0	0	0	0	0	0	0	0	0	0	0	0	0	0	0	0
BRMS1L	0	0	0	0	0	0	0	0	0	0	0	0	0	0	0	0	0	0	0	0
SAP30L	0	0	0	0	0	0	0	0	0	0	0	0	0	0	0	0	0	0	0	0
FOXK1	0	0	0	0	0	0	0	0	0	0	0	0	0	0	0	0	0	0	0	0
SAP30	0	0	0	0	0	0	0	0	0	0	0	0	0	0	0	0	0	0	0	0
FOXK2	0	0	0	0	0	0	0	0	0	0	0	0	0	0	0	0	0	0	0	0
BRMS1	0	0	0	0	0	0	0	0	0	0	0	0	0	0	0	0	0	0	0	0
ING2	0	0	0	0	0	0	0	0	0	0	0	0	0	0	0	0	0	0	0	0
SAP130	0	0	0	0	0	0	0	0	0	0	0	0	0	0	0	0	0	0	0	0
ARID4A	0	0	0	0	0	0	0	0	0	0	0	0	0	0	0	0	0	0	0	0
ING1	0	0	0	0	0	0	0	0	0	0	0	0	0	0	0	0	0	0	0	0

### Sheet: Fig. 3C&D Crosslinking_FAM60
Table S3: Proteins interacting with FAM60 were crosslinked using DSSO and the resulting crosslinked proteins were then identified using LC-MS.
Id	Score	Protein1	PepPos1	PepSeq1	LinkPos1	Protein2	PepPos2	PepSeq2	LinkPos2
62	4.16617	AIFM1	178	ELWFSDDPNVTKTLR	12	AIFM1	292	SLEKISR	4
65	4.10256	AIFM1	273	AGAEVKSR	6	AIFM1	286	KIGDFR	1
54	4.27815	ARID4B	891	TTGFYSGFSEVAEKR	14	ARID4B	906	IKLLNNSDER	2
44	4.43312	BRMS1	234	AAVSPQKR	7	SIN3A	643	LSAEEQAKFR	8
69	4.00414	CDC45	551	KNFFGR	1	CDC45	557	AFEKAAESTSSR	4
60	4.20299	ERC1	968	LVQQLKQQTQNR	6	ERC1	980	MKLMADNYEDDHFK	2
1	5.78524	FAM60A	28	FTDSKR	5	FAM60A	34	YEKDFQSCFGLHETR	3
2	5.5123	FAM60A	34	YEKDFQSCFGLHETR	3	FAM60A	49	SGDICNACVLLVKR	13
5	5.12897	FAM60A	21	AKSSSSR	2	FAM60A	34	YEKDFQSCFGLHETR	3
7	5.04994	FAM60A	21	AKSSSSR	2	FAM60A	33	RYEKDFQSCFGLHETR	4
28	4.62645	FAM60A	156	TPVFSFLDLTYWKR	13	FAM60A	34	YEKDFQSCFGLHETR	3
42	4.46193	FAM60A	156	TPVFSFLDLTYWKR	13	FAM60A	28	FTDSKR	5
48	4.37726	FAM60A	156	TPVFSFLDLTYWKR	13	FAM60A	49	SGDICNACVLLVKR	13
63	4.15392	FAM60A	28	FTDSKR	5	FAM60A	49	SGDICNACVLLVKR	13
66	4.05491	FAM60A	156	TPVFSFLDLTYWKR	13	FAM60A	170	QKICCGIIYK	2
72	3.94925	FAM60A	156	TPVFSFLDLTYWKR	13	FAM60A	21	AKSSSSR	2
73	3.86072	FAM60A	21	AKSSSSR	2	FAM60A	49	SGDICNACVLLVKR	13
79	2.8902	FAM60A	156	TPVFSFLDLTYWKR	13	FAM60A	95	VKTLSGNR	2
80	2.83381	FAM60A	49	SGDICNACVLLVKR	13	FAM60A	72	KNWNHVVDAR	1
6	5.07067	HDAC1	219	GKYYAVNYPLR	2	SIN3A	538	ATEGIAMEIDYASCKR	15
8	5.03523	HDAC1	79	SIRPDNMSEYSKQMQR	12	HDAC1	67	YHSDDYIKFLR	8
21	4.75427	HDAC1	79	SIRPDNMSEYSKQMQR	12	FAM60A	21	AKSSSSR	2
39	4.4976	HDAC1	405	ISICSSDKR	8	HDAC1	67	YHSDDYIKFLR	8
49	4.37133	HDAC1	372	MLPHAPGVQMQAIPEDAIPEESGDEDEDDPDKR	32	HDAC1	405	ISICSSDKR	8
23	4.67999	HDAC2	220	GKYYAVNFPMR	2	SIN3A	538	ATEGIAMEIDYASCKR	15
52	4.32826	HDAC2	51	KMEIYRPHK	1	SIN3A	936	DKSDSPAIQLR	2
38	4.50756	MCM7	133	RFELYFQGPSSNKPR	13	MCM7	154	ADSVGKLVTVR	6
75	3.45241	MCM7	134	FELYFQGPSSNKPR	12	MCM7	306	MNKSEDDESGAGELTR	3
41	4.46496	MSH2	491	KMQSTLISAAR	1	MSH2	551	FTNSKLTSLNEEYTK	5
76	3.37394	MSH2	100	VEVYKNR	5	MSH2	74	NLQSVVLSKMNFESFVK	9
51	4.33503	NP_000788.2	413	KALR	1	SIN3A	458	HGGGTESLFFDKVR	12
67	4.0529	NP_000788.2	413	KALR	1	SIN3A	738	QNDTKVLR	5
37	4.51499	NP_001017963.2	223	ADLINNLGTIAKSGTK	12	HSP90AB1	42	ELISNASDALDKIR	12
47	4.40634	NP_001104262.1	246	AEGGGATTSTQVMVIKR	16	FAM60A	34	YEKDFQSCFGLHETR	3
64	4.14339	NP_001104262.1	246	AEGGGATTSTQVMVIKR	16	FAM60A	28	FTDSKR	5
55	4.26768	NP_001265637.1	8	ECLKYR	4	PSMD2	108	EIYENMAPGENKR	12
50	4.35094	NP_001275682.1	702	VAYQKDR	5	SMC2	573	YTIIPLNKISAR	8
25	4.65434	PFKP	347	LPLMECVQMTQDVQKAMDER	15	PFKP	676	NFGTKISAR	5
58	4.22049	PFKP	378	SFAGNLNTYKR	10	PFKP	676	NFGTKISAR	5
78	3.34473	PFKP	676	NFGTKISAR	5	PFKP	703	FTTDDSICVLGISKR	14
61	4.18854	PGAM5	105	HSQYHVDGSLEKDR	12	PGAM5	142	FNKIVHSSMTR	3
56	4.26603	RBBP7	158	IECEIKINHEGEVNR	6	RBBP7	200	HPAKPDPSGECNPDLR	4
32	4.57157	RPL10	99	INKMLSCAGADR	3	RPL10	81	GAFGKPQGTVAR	5
70	3.95993	RPS14	105	TKTPGPGAQSALR	2	RPS14	122	SGMKIGR	4
10	4.89457	SAP30	79	AAGNASFSKR	9	FAM60A	156	TPVFSFLDLTYWKR	13
19	4.76472	SAP30	164	HFKLPTRPGLNK	3	SIN3A	746	SKSLLNEIESIYDER	2
46	4.42354	SAP30	100	IELDKSAR	5	SAP30	79	AAGNASFSKR	9
57	4.24796	SAP30	79	AAGNASFSKR	9	SAP30	89	IQKSISQK	3
22	4.69369	SAP30L	38	CVRPAGNASFSKR	12	SAP30L	62	LDIDKSVR	5
68	4.02603	SDF2	74	GKSATVCER	2	SDF2	83	GTPIKCGQPIR	5
3	5.14787	SIN3A	801	QTGIQKEDK	6	SIN3A	812	IKQIMHHFIPDLLFAQR	2
4	5.12939	SIN3A	801	QTGIQKEDKYK	6	SIN3A	812	IKQIMHHFIPDLLFAQR	2
9	4.91836	SIN3A	785	QILEDAAALIIHHVKR	15	SIN3A	801	QTGIQKEDKYK	6
11	4.8765	SIN3A	672	IYADKAADIIDGLR	5	SIN3A	686	KNPSIAVPIVLKR	12
16	4.82578	SIN3A	746	SKSLLNEIESIYDER	2	SAP30L	70	HLYICDFHKNFIQSVR	9
17	4.79862	SIN3A	738	QNDTKVLR	5	SAP30L	70	HLYICDFHKNFIQSVR	9
30	4.60658	SIN3A	686	KNPSIAVPIVLKR	12	SIN3A	699	LKMKEEEWR	2
33	4.56236	SIN3A	719	EQNEKYYLK	5	SUDS3	187	RRPNDPVPIPDKR	12
34	4.54251	SIN3A	738	QNDTKVLR	5	SIN3A	746	SKSLLNEIESIYDER	2
40	4.46751	SIN3A	672	IYADKAADIIDGLR	5	SIN3A	936	DKSDSPAIQLR	2
43	4.44052	SIN3A	672	IYADKAADIIDGLR	5	SIN3A	701	MKEEEWR	2
53	4.32486	SIN3A	1155	TMENVDSLDKLECR	10	SIN3A	1169	FKLNSYK	2
59	4.21582	SIN3A	686	KNPSIAVPIVLKR	12	SUDS3	222	TLNKLK	4
77	3.35412	SIN3A	712	GFNKVWR	4	SIN3A	719	EQNEKYYLK	5
29	4.61363	SLC25A5	61	IPKEQGVLSFWR	3	FAM60A	49	SGDICNACVLLVKR	13
35	4.51996	SLC25A5	141	LAADVGKAGAER	7	FAM60A	28	FTDSKR	5
12	4.87221	SLC25A6	141	LAADVGKSGTER	7	FAM60A	156	TPVFSFLDLTYWKR	13
13	4.86223	SLC25A6	61	IPKEQGVLSFWR	3	FAM60A	156	TPVFSFLDLTYWKR	13
20	4.7629	SLC25A6	61	IPKEQGVLSFWR	3	SLC25A6	141	LAADVGKSGTER	7
14	4.85001	TUBB	67	ISVYYNEATGGKYVPR	12	FAM60A	34	YEKDFQSCFGLHETR	3
24	4.66325	TUBB	67	ISVYYNEATGGKYVPR	12	FAM60A	21	AKSSSSR	2
27	4.63241	TUBB	383	MAVTFIGNSTAIQELFKR	17	FAM60A	21	AKSSSSR	2
45	4.42899	TUBB	67	ISVYYNEATGGKYVPR	12	FAM60A	28	FTDSKR	5
18	4.77116	TUBB4B	47	INVYYNEATGGKYVPR	12	FAM60A	156	TPVFSFLDLTYWKR	13
31	4.58364	TUBB4B	47	INVYYNEATGGKYVPR	12	FAM60A	21	AKSSSSR	2
26	4.65354	USP11	199	LWAKNSEGSLDR	4	FAM60A	156	TPVFSFLDLTYWKR	13
15	4.82891	VIM	293	SKFADLSEAANR	2	VIM	365	LQDEIQNMKEEMAR	9
36	4.51973	VIM	187	EKLQEEMLQR	2	VIM	365	LQDEIQNMKEEMAR	9
71	3.9568	VIM	223	KVESLQEEIAFLK	1	VIM	223	KVESLQEEIAFLKK	13
74	3.5841	VIM	223	KVESLQEEIAFLK	1	VIM	223	KVESLQEEIAFLKK	14
