## Supplemental Table 6 for "Beyond the Sin3/HDAC Complex: FAM60A emerges as a regulator of RNA Splicing"

### Sheet: Primers list
List of primers for RAP-Seq validation
Symbol	Gene name	Primers	Sequence (5'-3')
FAM60A	SINHCAF SIN3-HDAC complex associated factor	Forward	ACCGAAGTATAGAGGGCTGC
		Reverse	ACACAGGCATTGCAGATGTC
TMED7	Transmembrane emp24 domain-containing protein 7	Forward	AAGCAGTGCTTCTACGAGG
		Reverse	TGTTTCTTCATCTCTTTGTATAACACT
PI4K2B	Phosphatidylinositol 4-kinase type 2 beta	Forward	CAAGCTTCATCTGAGCATTG
		Reverse	AAGCATACTTTTTGCCTCTTG
RSRP1	Arginine/serine-rich protein 1	Forward	CCCCTTTCGCTTAAGTGAAA
		Reverse	CAGGCTTTGCACCATTACTT
SRSF1	Serine/arginine rich splicing factor 1	Forward	TCTACAAATACGGCGCTATC
		Reverse	GGTACCCATCGTAATCATAGC
ABRAXAS1	BRCA1-A complex subunit Abraxas 1	Forward	TTCTGCTATTAACACCAAGTATAATA
		Reverse	CAGGAACCTGATACAGTTTTATAA
TCTE3	T-complex-associated testis-expressed 3	Forward	AGGAAAGAAAGGAGGCCTAG
		Reverse	AGGGCACTCTTCCATTCTTT
MFSD4B	Major facilitator superfamily domain containing 4B	Forward	TGTCTTTCATTTTTGTGGGTC
		Reverse	GACAGTGAGTAATATTGCTGTC
List of primers for alternative splicing events validation
Symbol	Gene name	Primers	Sequence (5'-3')
SPTAN1	Spectrin alpha chain, non-erythrocytic 1	EX22_Forward	GTGGAAGTGAACGATCGTCAG
		EX24_Reverse	GCGGCTTCCTTCTCATTGATC
FN1	Fibronectin 1	EX24_Forward	GGAAGAAGTGGTCCATGCTGATC
		EX26_Reverse	TTCACAGGTGAGTAACGCAC
HNRNPA2B1	Heterogeneous nuclear ribonucleoproteins A2/B1	I10_Forward	TGGGAGACATAGCTGCAGGAG
		EX11_Reverse	CTGGTGTCTTCTGCCATATCACTG
PPM1A	Protein Phosphatase, Mg2+/Mn2+ Dependent 1A	EX1_Forward	AACGCCCGGATGATCTGAGC
		EX2_Forward	TGGGAAATGAAGAGCTCTGTG
		EX3_Reverse	CCAGGTACTTGTCCAACTCTGC
GAPDH	Glyceraldehyde-3-Phosphate Dehydrogenase	Forward	GTGAACCATGAGAAGTATGACAAC
		Reverse	CATGAGTCCTTCCACGATACC
List of guide RNAs (gRNA) for CRISPR/Cas9 mediated knocking out of the target genes
Symbol	Knockout target gene name	gRNAs	Sequence (5'-3')
FAM60A.KO	SINHCAF SIN3-HDAC complex associated factor	gRNA 1	GTCAGTGAATCGAGAACTGG
		gRNA 2	GTGTCCTGCTTGTGAAAAGA
		gRNA 3	AGAAAGTGAAAACTCTATCT
HDAC1.KO	Histone deacetylase 1	gRNA 1	TTCGGTGAGGCTTCATTGGG
		gRNA 2	CATCCGTCCAGATAACATGT
		gRNA 3	TTACGTCAATGATATCGTCT
SAP30.KO	Histone deacetylase complex subunit SAP30	gRNA 1	ACGCCTGACGAGATGAGCCG
		gRNA 2	GGTCCCGTTCCCCGCCGAGG
		gRNA 3	AGCTGGCGTTGCCTGCCGCC
SUDS3.KO	Sin3 histone deacetylase corepressor complex component SDS3	gRNA 1	AGGACGACGAGCGCAGCTGT
		gRNA 2	GGCCCCCGAGTACTACCCCG
		gRNA 3	ACAGATGTATCAGGACAAAC
